# Protein-based Virtual Screening Tools applied for RNA-Ligand Docking identify new Binders of the preQ_1_-Riboswitch

**DOI:** 10.1101/2022.06.10.494309

**Authors:** Elisabeth Kallert, Tim R. Fischer, Simon Schneider, Maike Grimm, Mark Helm, Christian Kersten

**Affiliations:** Institute of Pharmaceutical and Biomedical Sciences, Johannes Gutenberg-University Mainz, Staudingerweg 5, 55128 Mainz, Germany

**Keywords:** RNA docking, RNA ligands, virtual screening, preQ_1_, Riboswitch, CADD, SBDD

## Abstract

Targeting RNA with small molecules is an emerging field. While several ligands for different RNA targets are reported, structure-based virtual screenings against RNAs are still rare. Here, we elucidated the general capabilities of protein-based docking programmes to reproduce native binding modes of small molecule RNA ligands and to discriminate known binders from decoys by the scoring function. The programmes were found to perform similar compared to the RNA-based docking tool rDOCK and the faced challenges during docking, namely protomer and tautomer selection, target dynamics and explicit solvent, do not largely differ from challenges in conventional protein-ligand docking. A prospective virtual screening with the *Bacillus subtilis* preQ_1_-riboswitch aptamer domain performed with FRED, HYBRID and FlexX, followed by microscale thermophoresis assays identified 6 active compounds out of 23 tested virtual screening hits with potencies between 29.5 nM and 11.0 μM. The hits were selected not solely based on their docking score, but for resembling key interactions of the native ligand. Therefore, this study demonstrates the general feasibility to perform structure-based virtual screenings against RNA targets, while at the same time it highlights pitfalls and their potential solutions when executing RNA-ligand docking.
