## Supplementary material for "Protein-based Virtual Screening Tools applied for RNA-Ligand Docking identify new Binders of the preQ_1_-Riboswitch": SI Table 1-4, SI Figure 1-4

### Sheet: Supporting Information
Protein-based Virtual Screening Tools applied for RNA-Ligand Docking identify new Binders of the preQ1-Riboswitch
Elisabeth Kallert1, Tim R. Fischer1, Simon Schneider1, Maike Grimm1, Mark Helm1, Christian Kersten1,*
1 Institute of Pharmaceutical and Biomedical Sciences, Johannes Gutenberg-University Mainz, Staudingerweg 5, 55128 Mainz, Germany.
*corresponding author: kerstec@uni-mainz.de
Content
Tables S1-S4
Figures S1-S4
References
Additional SI files:
SMILES.xlsx
docking-poses_6-12.zip (poses as SD files, receptor as PDB file)
binders+decoys.zip (SD files of ligands and decoys used for binder vs decoy discrimination)

### Sheet: Table S1
Table S1. Summary of re-docking results of 150 RNA targets with LeadIT, FlexX, FRED, HYBRID and rDOCK. Entries in bold were additionally subject to a binder-decoy discrimination. Lip_don: H-bond donors, lip_acc: H-bond acceptors, lip_violation: number of violations of Lipinski rule of five, opr_nrot: number of rotatable bonds, FCharge: formal charge of dominant protomer.
Target				Ligand									Re-docking RMSD [Å]
PDB-ID	source	resolution / no. of conformers submitted (calculated)	type	Weight	lip_don	lip_acc	SlogP	lip_violation	TPSA	opr_nrot	FCharge		LeadIT-2.3.2	FlexX-3	HYBRID 3.3.0.3	FRED 3.3.0.3	rDOCK (SF3)	rDOCK (SF5)	DOCK6	DOCK6 (mod. charge)			ligand smiles
1AKX	NMR	1 (20)	HIV-2 TRANS ACTIVATING REGION RNA COMPLEX WITH ARGININAMIDE, NMR, MINIMIZED AVERAGE STRUCTURE	160.221	8	5	-3.7606	1	108.35	6	2		3.57	4.35	2.03	4.43	4.79	3.39	4.64	3.6863			O=CC([NH3+])CCCNC(=[NH2+])N
1AM0	NMR	8 (8)	AMP RNA APTAMER COMPLEX, NMR, 8 STRUCTURES	345.208	4	12	-4.1017	1	179.75	5	-2		3.86	4.06	1.43	1.37	1.58	1.85	1.32	1.486			P(=O)(OCC1C(O)C(O)C(n2c3ncnc(N)c3nc2)O1)([O-])[O-]
1BYJ	NMR	38 (38)	GENTAMICIN C1A A-SITE COMPLEX	454.589	17	12	-7.8701	2	224.78	12	5		5.36	1.6	1.55	4.8	4.75	1.15	7.39	9.582			O(C1C(O)C(OC2C(O)C([NH2+]C)C(O)(C)CO2)C([NH3+])CC1[NH3+])C1C([NH3+])CCC(C[NH3+])O1
1EHT	NMR	10 (50)	THEOPHYLLINE-BINDING RNA IN COMPLEX WITH THEOPHYLLINE, NMR, 10 STRUCTURES	180.167	1	6	0.0515	0	69.3	0	0		3.69	3.68	3.62	4.09	6.58	6.57	8.62	8.9103			O=C1N(C)C(=O)c2nc[nH]c2N1C
1EI2	NMR	17 (50)	STRUCTURAL BASIS FOR RECOGNITION OF THE RNA MAJOR GROOVE IN THE TAU EXON 10 SPLICING REGULATORY ELEMENT BY AMINOGLYCOSIDE ANTIBIOTICS	620.698	25	19	-13.1961	3	362.83	16	6		8.1	7.31	6.96	6.74	5.97	6.88	3.61	8.6451			O(C1C(OC2C([NH3+])C(O)C(O)C(C[NH3+])O2)C([NH3+])CC([NH3+])C1O)C1C(O)C(OC2C([NH3+])C(O)C(O)C(C[NH3+])O2)C(CO)O1
1F1T	X-Ray	2.8	CRYSTAL STRUCTURE OF THE MALACHITE GREEN APTAMER COMPLEXED WITH TETRAMETHYL-ROSAMINE	346.474	0	3	5.1885	1	15.71	3	0		0.82	1.26	6.15	6.15	0.7	0.63	0.98	0.2898			N(C)(C)c1cc2Oc3c(C(C4C=CCC=C4)c2cc1)ccc(N(C)C)c3
1F27	X-Ray	1.3	CRYSTAL STRUCTURE OF A BIOTIN-BINDING RNA PSEUDOKNOT	243.307	2	5	-0.5379	0	81.26	5	-1		1.3	5.22	1.92	6.6	8.99	9.19	10.16	10.8022			O=C([O-])CCCCC1SCC2NC(=O)NC12
1FMN	NMR	5 (5)	SOLUTION STRUCTURE OF FMN-RNA APTAMER COMPLEX, NMR, 5 STRUCTURES	453.324	3	13	-2.51386	1	183.23	7	-3		2.1	3.79	2.09	3.18	2.63	2.6	1.95	2.1497			P(=O)(OCC(O)C(O)C(O)CN1c2c(N=C3C(=O)[N-]C(=O)N=C13)cc(C)c(C)c2)([O-])[O-]
1FYP	NMR	29(100)	EUKARYOTIC DECODING REGION A-SITE RNA-PAROMOMYCIN COMPLEX	620.674	23	19	-12.4457	3	355.42	16	5		3.71	8.29	2.2	3.65	3.06	10.64	5.77	3.8336			O(C1C(OC2C([NH3+])C(O)C(O)C(CO)O2)C([NH3+])CC([NH3+])C1O)C1C(O)C(OC2C([NH3+])C(O)C(O)C(C[NH3+])O2)C(CO)O1
1HNW	X-Ray	3.4	STRUCTURE OF THE THERMUS THERMOPHILUS 30S RIBOSOMAL SUBUNIT IN COMPLEX WITH TETRACYCLINE	443.432	5	10	-0.6572	0	181.29	3	-1		6.47	6.1	2.31	4.92	7.06	7.08	8.2	8.2742			O=C(N)C1C(=O)C2(O)C([O-])=C3C(=O)c4c(O)cccc4C(O)(C)C3CC2C(N(C)C)C1=O
1J7T	X-Ray	2.5	Complex between Paromomycin and the 16S-rRNA A-site at 2.5 A resolution	620.674	23	19	-12.4457	3	355.42	16	5		1.29	4.81	1.03	10.4	2.37	1.17	9.97	9.1648			O(C1C(OC2C([NH3+])C(O)C(O)C(CO)O2)C([NH3+])CC([NH3+])C1O)C1C(O)C(OC2C([NH3+])C(O)C(O)C(C[NH3+])O2)C(CO)O1
1JZX	X-Ray	3.1	Structural Basis for the Interaction of Antibiotics with the Peptidyl Transferase Center in Eubacteria	425.998	5	7	-1.0276	0	103.46	10	1		9.19	2.06	1.56	7.88	8.23	2.33	8.21	7.7011			ClC(C(NC(=O)C1[NH+](C)CC(CCC)C1)C1C(O)C(O)C(O)C(SC)O1)C
1K73	X-Ray	3.01	Co-crystal Structure of Anisomycin Bound to the 50S Ribosomal Subunit	267.325	2	5	0.3981	0	67.79	5	0		6.52	8.82	1.41	1.27	1.52	3.85	1.52	1.6225			O=C(OC1C(CC2C=CC(OC)C=C2)NCC1O)C
1KC8	X-Ray	3.01	Co-crystal Structure of Blasticidin S Bound to the 50S Ribosomal Subunit	425.47	10	13	-5.571	2	219.64	11	1		5.49	3.67	1.83	1.86	2.41	1.76	8.39	11.6416			O=C(NC1C(C(=O)[O-])OC(N2C(=O)N=C(N)C=C2)CC1)CC([NH3+])CCN(C(=[NH2+])N)C
1KOC	NMR	1 (1)	RNA APTAMER COMPLEXED WITH ARGININE, NMR	175.212	8	6	-5.2096	1	131.41	6	1		8.2		2.86	3.71	2.36	2.7	2.4	2.0496			O=C([O-])C([NH3+])CCCNC(=[NH2+])N
1KOD	NMR	1 (1)	RNA APTAMER COMPLEXED WITH CITRULLINE, NMR	175.188	6	6	-3.2047	1	122.89	5	0		4.15	9.51	2.05	4.68	2.22	2.95	4.39	5.1191			O=C(NCCCC([NH3+])C(=O)[O-])N
1LC4	X-Ray	2.54	Crystal Structure of Tobramycin Bound to the Eubacterial 16S rRNA A Site	472.56	20	14	-9.8798	2	276.27	12	5		1.15	5.01	0.94	1.26	9.54	8.67	7.5	12.6315			O(C1C(O)C(OC2C([NH3+])CC(O)C(C[NH3+])O2)C([NH3+])CC1[NH3+])C1C(O)C([NH3+])C(O)C(CO)O1
1LVJ	NMR	12 (12)	STRUCTURE OF TAR RNA COMPLEXED WITH A TAT-TAR INTERACTION NANOMOLAR INHIBITOR THAT WAS IDENTIFIED BY COMPUTATIONAL SCREENING	327.472	1	3	3.0265	0	24.75	5	1		9.17	7.53	5.31	7.59	6.88	4.31	6.08	5.7521			O=C(C)c1cc2N(CCC[NH+](C)C)c3c(Sc2cc1)cccc3
1MWL	X-Ray	2.4	Crystal structure of geneticin bound to the eubacterial 16S rRNA A site	500.59	17	14	-8.7896	3	257.83	12	4		1.15	2.26	1.7	6.72	6.3	5.86	20.7	6.8909			O(C1C(O)C(OC2C(O)C([NH2+]C)C(O)(C)CO2)C([NH3+])CC1[NH3+])C1C([NH3+])C(O)C(O)C(C(O)C)O1
1NBK	NMR	1 (1)	The structure of RNA aptamer for HIV Tat complexed with two argininamide molecules	175.212	8	6	-5.2096	1	131.41	6	1		7.11	3.71	1.33	4.25	3.89	1.95	7.02	4.9451			O=C([O-])C([NH3+])CCCNC(=[NH2+])N
1NEM	NMR	9 (100)	Saccharide-RNA recognition in the neomycin B / RNA aptamer complex	620.698	25	19	-13.1961	3	362.83	16	6		6.79	8.11	0.9	1.2	0.96	8.54	0.7	2.3616			O(C1C(OC2C([NH3+])C(O)C(O)C(C[NH3+])O2)C([NH3+])CC([NH3+])C1O)C1C(O)C(OC2C([NH3+])C(O)C(O)C(C[NH3+])O2)C(CO)O1
1NJI	X-Ray	3	Structure of chloramphenicol bound to the 50S ribosomal subunit	323.132	3	7	1.0045	0	115.38	6	0		6.93	6.48	1.62	6.49	6.32	6.8		6.7896			ClC(Cl)C(=O)NC(C(O)c1ccc([N+](=O)[O-])cc1)CO
1NJM	X-Ray	3.6	The crystal structure of the 50S Large ribosomal subunit from Deinococcus radiodurans complexed with a tRNA acceptor stem mimic (ASM) and the antibiotic sparsomycin	349.476	5	7	0.2026	0	110.69	10	0		8.62	4.37	2.69	9.73	10.1	10.29	10.9	10.7195			S(CSC)CC(NC(O)CCC=1C(=O)NC(=O)NC=1C)CO
1NTA	X-Ray	2.9	2.9 A crystal structure of Streptomycin RNA-aptamer	584.604	19	19	-12.4073	3	339.49	16	3		4.47		2.93	3.91	2.71	2.71	6.94	2.3893			O=CC1(O)C(OC2C([NH2+]C)C(O)C(O)C(CO)O2)C(OC2C(O)C(O)C(NC(=[NH2+])N)C(O)C2NC(=[NH2+])N)OC1C
1NTB	X-Ray	2.9	2.9 A crystal structure of Streptomycin RNA-aptamer complex	586.62	20	19	-12.6139	3	342.65	16	3		5.34	1.83	1.69	1.74	1.2	2.26	7.2	0.8621			O(C1C(O)(CO)C(C)OC1OC1C(O)C(O)C(NC(=[NH2+])N)C(O)C1NC(=[NH2+])N)C1C([NH2+]C)C(O)C(O)C(CO)O1
1O15	NMR	1 (250)	THEOPHYLLINE-BINDING RNA IN COMPLEX WITH THEOPHYLLINE, NMR, REGULARIZED MEAN STRUCTURE, REFINEMENT WITH TORSION ANGLE AND BASE-BASE POSITIONAL DATABASE POTENTIALS AND DIPOLAR COUPLINGS	180.167	1	6	0.0515	0	69.3	0	0		3.69	3.59	3.63	3.52	3.37	3.35	1.38	0.7779			O=C1N(C)C(=O)c2nc[nH]c2N1C
1P9X	X-Ray	3.4	THE CRYSTAL STRUCTURE OF THE 50S LARGE RIBOSOMAL SUBUNIT FROM DEINOCOCCUS RADIODURANS COMPLEXED WITH TELITHROMYCIN KETOLIDE ANTIBIOTIC	813.026	2	15	3.7785	2	173.05	25	1		4.71	3.75	2.89	13.52	3.58	14.24	15.33	13.8198			O(C)C1(C)C(OC2C(O)C([NH+](C)C)CC(C)O2)C(C)C(=O)C(C)C(=O)OC(CC)C2(C)OC(=O)N(CCCCn3cc(-c4cnccc4)nc3)C2C(C)C(=O)C(C)C1
1PBR	NMR	1 (1)	STRUCTURE OF 16S RIBOSOMAL RNA, NMR, MINIMIZED AVERAGE STRUCTURE	620.674	23	19	-12.4457	3	355.42	16	5		9.19	2.89	1.38	1.38	4.8	1.54	0.5	0.497			O(C1C(OC2C([NH3+])C(O)C(O)C(CO)O2)C([NH3+])CC([NH3+])C1O)C1C(O)C(OC2C([NH3+])C(O)C(O)C(C[NH3+])O2)C(CO)O1
1Q8N	NMR	25 (100)	Solution Structure of the Malachite Green RNA Binding Aptamer	330.475	0	2	4.9988	0	6.48	5	0		3.06	3.99	1.82	6.77	6.77	6.76	9.32	7.0889			N(C)(C)c1ccc(C(c2ccc(N(C)C)cc2)c2ccccc2)cc1
1QD3	NMR	17 (100)	HIV-1 TAR RNA/NEOMYCIN B COMPLEX	620.698	25	19	-13.1961	3	362.83	16	6		9.54	9.65	3.27	4.08	9.53	8.94	8.63	8.7052			O(C1C(OC2C([NH3+])C(O)C(O)C(C[NH3+])O2)C([NH3+])CC([NH3+])C1O)C1C(O)C(OC2C([NH3+])C(O)C(O)C(C[NH3+])O2)C(CO)O1
1RAW	NMR	10 (100)	ATP BINDING RNA APTAMER IN COMPLEX WITH AMP, NMR, 10 STRUCTURES	345.208	4	12	-4.1017	1	179.75	5	-2		1.78	6.36	1.77	6.29	4.47	2.48	3.81	3.8186			P(=O)(OCC1C(O)C(O)C(n2c3ncnc(N)c3nc2)O1)([O-])[O-]
1TOB	NMR	7 (50)	SACCHARIDE-RNA RECOGNITION IN AN AMINOGLYCOSIDE ANTIBIOTIC-RNA APTAMER COMPLEX, NMR, 7 STRUCTURES	472.56	20	14	-9.8798	2	276.27	12	5		3.96	8.8	0.77	5.85	9.53	9.24	3.32	3.0706			O(C1C(O)C(OC2C([NH3+])CC(O)C(C[NH3+])O2)C([NH3+])CC1[NH3+])C1C(O)C([NH3+])C(O)C(CO)O1
1UTS	NMR	16 (50)	Designed HIV-1 TAR Binding Ligand	410.586	8	6	0.0545	1	89.12	12	3		10.19	7.47	1.33	10.13	9.66	10.31	10.15	10.4533			O(CCC[NH3+])c1c(C[NH2+]CCN2CC[NH2+]CC2)cc(-c2cc3c([nH]cc3)cc2)cc1
1UUD	NMR	1 (50)	NMR structure of a synthetic small molecule, rbt203, bound to HIV-1 TAR RNA	354.479	12	9	-4.4892	1	162.35	14	3		5.15	5.13	1.92	7.16	5.67	4.82	8.24	9.9358			O(CCNC(=[NH2+])N)c1c(C[NH2+]CCCCNC(=[NH2+])N)cc(OC)cc1
1UUI	NMR	1 (50)	NMR structure of a synthetic small molecule, rbt158, bound to HIV-1 TAR RNA	323.441	7	7	-0.9261	1	104.39	9	2		7.38	7.52	5.6	7.07	4.89	6.61	9.26	9.8568			O(CCC[NH3+])c1c(CN2CC[N+](=C(N)N)CC2)cc(OC)cc1
1VQ8	X-Ray	2.2	The structure of CCDA-PHE-CAP-BIO and the antibiotic sparsomycin bound to the large ribosomal subunit of haloarcula marismortui	361.443	4	8	-0.7977	0	143.81	8	0		1.1	1.21	1.26	1.29	8.39	4.03	9.7	7.7292			[SH0](=O)(CSC)CC(NC(=O)C=CC=1C(=O)NC(=O)NC=1C)CO
1XBP	X-Ray	3.5	Inhibition of peptide bond formation by pleuromutilins: The structure of the 50S ribosomal subunit from Deinococcus radiodurans in complex with Tiamulin	494.761	2	5	3.5508	0	68.04	11	1		9.93	10.31	1.42	1.47	9.58	9.6	12.75	14.3253			S(CC(=O)OC1C2(C)C(C)CCC3(C(C)C(O)C(C=C)(C)C1)C2C(=O)CC3)CC[NH+](CC)CC
1XPF	X-Ray	2.3	HIV-1 subtype A genomic RNA Dimerization Initiation Site	206.378	10	4	-3.8426	1	88.5	11	4		5.66	7.28	1.33	6.67	4.09	4.16	6.86	6.2696			[NH3+]CCC[NH2+]CCCC[NH2+]CCC[NH3+]
1Y26	X-Ray	2.1	A-riboswitch-adenine complex	135.13	3	5	-0.0649	0	80.48	0	0		0.56	0.58	0.28	0.24	0.59	0.61	0.33	0.4266			Nc1ncnc2[nH]cnc12
1YI2	X-Ray	2.62	Crystal Structure Of Erythromycin Bound To The G2099A Mutant 50S Ribosomal Subunit Of Haloarcula Marismortui	734.945	6	14	0.3685	3	195.11	24	1		7.14	7.69	2.55	10.85	2.51	1.39	10.83	9.9641			O(C)C1(C)C(O)C(C)OC(OC2C(C)C(=O)OC(CC)C(O)(C)C(O)C(C)C(=O)C(C)CC(O)(C)C(OC3C(O)C([NH+](C)C)CC(C)O3)C2C)C1
1YRJ	X-Ray	2.7	Crystal Structure of Apramycin bound to a Ribosomal RNA A site oligonucleotide	544.623	20	16	-10.8427	3	294.7	12	5		12.83	10.7	0.83	2.93	1.7	2.19	9.59	9.6724			O(C1C(O)C(O)C([NH3+])CC1[NH3+])C1C([NH3+])CC2OC(OC3C(O)C(O)C([NH3+])C(CO)O3)C([NH2+]C)C(O)C2O1
2AU4	NMR	1 (1)	Class I GTP aptamer	519.149	5	19	-8.1079	2	282.17	9	-4		2.46	2.38	1.44	3.1	2.87	3.77	5.77	5.88			P(=O)(OP(=O)(OCC1C(O)C(O)C(n2c3N=C(N)NC(=O)c3nc2)O1)[O-])(OP(=O)([O-])[O-])[O-]
2B57	X-Ray	2.15	Guanine Riboswitch C74U mutant bound to 2,6-diaminopurine	150.145	5	6	-0.4827	0	106.5	0	0		0.35	0.27	0.23	0.37	0.21	0.22	0.11	0.1558			Nc1nc(N)c2nc[nH]c2n1
2BE0	X-Ray	2.63	Complex Between Paromomycin Derivative JS5-39 and the 16S-Rrna A-Site.	757.88	25	21	-12.4671	3	373.06	22	6		5.72	6.94	1.34	11.04	9.13	6.04	10.97	10.9398			O(CC[NH2+]CC1=CNC=CC1)C1C(OC2C([NH3+])C(O)C(O)C(C[NH3+])O2)C(CO)OC1OC1C(OC2C([NH3+])C(O)C(O)C(CO)O2)C([NH3+])CC([NH3+])C1O
2BEE	X-Ray	2.6	Complex Between Paromomycin derivative JS4 and the 16S-Rrna A Site	719.831	26	21	-13.3856	3	387.05	22	6		5.56	7.2	2.58	9.83	6.26	8.74	8.37	8.2619			O(CC[NH2+]CC=CN)C1C(OC2C([NH3+])C(O)C(O)C(C[NH3+])O2)C(CO)OC1OC1C(OC2C([NH3+])C(O)C(O)C(CO)O2)C([NH3+])CC([NH3+])C1O
2EES	X-Ray	1.75	Guanine riboswitch A21U, U75A mutant bound to hypoxanthine	136.114	2	5	-0.1871	0	70.14	0	0		0.31	3.43	0.44	0.39	2.46	0.27	3.45	0.1998			O=C1NC=Nc2[nH]cnc12
2EET	X-Ray	1.95	Guanine Riboswitch A21G, U75C mutant bound to hypoxanthine	136.114	2	5	-0.1871	0	70.14	0	0		0.32	2.43	0.27	0.55	0.31	0.26	3.41	0.3034			O=C1NC=Nc2[nH]cnc12
2ESJ	X-Ray	2.2	Complex between Lividomycin A and the 16S-Rrna A Site	766.816	25	23	-13.5923	3	414.34	21	5		4.74	8.45	1.45	10.21	7.65	7.26	9.49	8.4143			O(C1C(OC2C([NH3+])CC(O)C(CO)O2)C([NH3+])CC([NH3+])C1O)C1C(O)C(OC2C([NH3+])C(O)C(OC3C(O)C(O)C(O)C(CO)O3)C(C[NH3+])O2)C(CO)O1
2ET3	X-Ray	2.8	Complex Between Gentamicin C1A and the 16S-RRNA A-Site	454.589	17	12	-7.8701	2	224.78	12	5		1.02	4.08	1.29	1.65	7.26	9.3	10.03	11.7104			O(C1C(O)C(OC2C(O)C([NH2+]C)C(O)(C)CO2)C([NH3+])CC1[NH3+])C1C([NH3+])CCC(C[NH3+])O1
2ET4	X-Ray	2.4	Complex Between Neomycin B and the 16S-RRNA A-Site	620.698	25	19	-13.1961	3	362.83	16	6		1.44	1.88	0.95	3.34	1.3	1.6	4.52	10.0046			O(C1C(OC2C([NH3+])C(O)C(O)C(C[NH3+])O2)C([NH3+])CC([NH3+])C1O)C1C(O)C(OC2C([NH3+])C(O)C(O)C(C[NH3+])O2)C(CO)O1
2ET5	X-Ray	2.2	Complex Between Ribostamycin and the 16S-RRNA A-Site	458.509	18	14	-9.5195	2	268.86	11	4		2.38	8.67	0.81	0.75	8.02	0.62		7.5205			O(C1C(OC2C([NH3+])C(O)C(O)C(C[NH3+])O2)C([NH3+])CC([NH3+])C1O)C1C(O)C(O)C(CO)O1
2ET8	X-Ray	2.5	Complex Between Neamine and the 16S-RRNA A-Site	326.394	16	10	-7.9828	1	209.94	7	4		0.68	1.54	0.33	0.58	6.89	6.69	5.41	0.8072			O(C1C(O)C(O)C([NH3+])CC1[NH3+])C1C([NH3+])C(O)C(O)C(C[NH3+])O1
2F4S	X-Ray	2.8	A-site RNA in complex with neamine	326.394	16	10	-7.9828	1	209.94	7	4		1.01	2.61	0.63	0.72	0.87	1.26	0.9	0.8764			O(C1C(O)C(O)C([NH3+])CC1[NH3+])C1C([NH3+])C(O)C(O)C(C[NH3+])O1
2F4T	X-Ray	3	Asite RNA + designer antibiotic	514.645	21	15	-10.2598	3	287.94	17	5		1.73		0.99	1.97	9.66	9.03	10.77	0.915			O=C(NC1C(OCCNCC[NH3+])C(O)C(OC2C([NH3+])C(O)C(O)C(C[NH3+])O2)C([NH3+])C1)C(O)CC[NH3+]
2F4U	X-Ray	2.6	Asite RNA + designer antibiotic	529.656	20	15	-10.1455	3	285.11	18	5		2.05	1.66	1.2	2.02	9.01	8.6	10.98	1.2758			O=C(NC1C(OCC[NH2+]CCC[NH3+])C(O)C(OC2C([NH3+])C(O)C(O)C(CO)O2)C([NH3+])C1)C(O)CC[NH3+]
2FCX	X-Ray	2	HIV-1 DIS kissing-loop in complex with neamine	326.394	16	10	-7.9828	1	209.94	7	4		8.18	7.36	1.35	8.15	6.54	6.17	7.98	7.0958			O(C1C(O)C(O)C([NH3+])CC1[NH3+])C1C([NH3+])C(O)C(O)C(C[NH3+])O1
2FCY	X-Ray	2.2	HIV-1 DIS kissing-loop in complex with Neomycin	620.698	25	19	-13.1961	3	362.83	16	6		2.74	4.94	1.57	3.08	5.14	9.35	9.13	9.5322			O(C1C(OC2C([NH3+])C(O)C(O)C(C[NH3+])O2)C([NH3+])CC([NH3+])C1O)C1C(O)C(OC2C([NH3+])C(O)C(O)C(C[NH3+])O2)C(CO)O1
2FCZ	X-Ray	2.01	HIV-1 DIS kissing-loop in complex with ribostamycin	458.509	18	14	-9.5195	2	268.86	11	4		3.27	6.79	1.23	6.23	0.54	6.26	9.46	0.8609			O(C1C(OC2C([NH3+])C(O)C(O)C(C[NH3+])O2)C([NH3+])CC([NH3+])C1O)C1C(O)C(O)C(CO)O1
2FD0	X-Ray	1.8	HIV-1 DIS kissing-loop in complex with lividomycin	766.816	25	23	-13.5923	3	414.34	21	5		6.5	8.59	2.45	6.96	2.82	0.86	12	12.2305			O(C1C(OC2C([NH3+])CC(O)C(CO)O2)C([NH3+])CC([NH3+])C1O)C1C(O)C(OC2C([NH3+])C(O)C(OC3C(O)C(O)C(O)C(CO)O3)C(C[NH3+])O2)C(CO)O1
2GDI	X-Ray	2.05	Crystal structure of thiamine pyrophosphate-specific riboswitch in complex with thiamine pyrophosphate	424.311	2	11	-2.74168	1	158.62	8	-2		1.48	0.43	1.85	1.79	1.51	1.91	6.57	9.7487			P(=O)(OP(=O)([O-])[O-])(OCCC1C(C)[N+](Cc2c(N)nc(C)nc2)=CS1)[O-]
2GIS	X-Ray	2.9	Structure of the S-adenosylmethionine riboswitch mRNA regulatory element	399.452	7	11	-3.8782	2	187.08	8	1		0.83	1.67	1.28	4.22	4.3	2.76	5.32	5.2812			[S+](CCC([NH3+])C(=O)[O-])(CC1C(O)C(O)C(n2c3ncnc(N)c3nc2)O1)C
2KMJ	NMR	10 (200)	High resolution NMR solution structure of a complex of HIV-2 TAR RNA and a synthetic tripeptide in a 1:2 stoichiometry	512.664	19	15	-9.2947	3	282.21	19	4		9.4	8.53	2.03	8.5	9.3	7.33	13.12	12.3789			O=C(NC(C(=O)NC(C(=O)N)CCCNC(=[NH2+])N)CCCC1=[NH+]CC=CN1)C([NH3+])CCCNC(=[NH2+])N
2L1V	NMR	20 (200)	Solution structure of a preQ1 riboswitch (Class I) aptamer bound to preQ1	180.191	7	6	-1.2874	1	110.91	1	1		0.43	0.53	0.49	5.17	0.51	0.5	4.72	4.639			O=C1NC(N)=Nc2[nH]cc(C[NH3+])c12
2L8H	NMR	10 (100)	Chemical probe bound to HIV TAR RNA	333.436	10	7	-1.3672	1	132.77	9	2			10.23	3.74	5.6	5.25	4.84	7.5	4.6666			O(C)c1c2c(cc(NC(O)C([NH3+])CCCNC(=[NH2+])N)c1)cccc2
2MIY	NMR	18 (200)	Solution NMR structure of a preQ1 Class II riboswitch from Streptococcus pneumoniae	180.191	7	6	-1.2874	1	110.91	1	1		0.81	0.83	0.97	3.61	6.1	4.61	6.4	7.0086			O=C1NC(N)=Nc2[nH]cc(C[NH3+])c12
2O3V	X-Ray	2.8	Crystal Structure of the Homo sapiens Cytoplasmic Ribosomal Decoding Site complexed with paromamine derivative NB33	518.561	19	16	-10.1845	3	298.32	14	4		11.14	10.62	2.31	8.4	5.52	7.27		9.6574			O(COC1C(O)C(CO)OC(O)C1[NH3+])C1C(O)C(CO)OC(OC2C(O)C(O)C([NH3+])CC2[NH3+])C1[NH3+]
2O3W	X-Ray	2.8	Crystal Structure of the Homo sapiens Cytoplasmic Ribosomal Decoding Site in presence of paromomycin	620.674	23	19	-12.4457	3	355.42	16	5		9.32	2.22	1.21	6.52	8.72	9.88	9.01	8.383			O(C1C(OC2C([NH3+])C(O)C(O)C(CO)O2)C([NH3+])CC([NH3+])C1O)C1C(O)C(OC2C([NH3+])C(O)C(O)C(C[NH3+])O2)C(CO)O1
2O3X	X-Ray	2.9	Crystal Structure of the Prokaryotic Ribosomal Decoding Site Complexed with Paromamine Derivative NB30	458.509	18	14	-9.5195	2	268.86	11	4		0.87	2.22	1.21	6.52	8.68	1.1	8.82	11.9798			O(C1C(OC2C([NH3+])C(O)C(O)C(CO)O2)C([NH3+])CC([NH3+])C1O)C1C(O)C(O)C(C[NH3+])O1
2OE5	X-Ray	1.51	1.5 A X-ray crystal structure of Apramycin complex with RNA fragment GGCGUCGCUAGUACCG/GGUACUAAAAGUCGCCC containing the human ribosomal decoding A site: RNA construct with 3'-overhang	544.623	20	16	-10.8427	3	294.7	12	5		3.7	6.24	0.71	5.23	1.28	3.05	2.54	0.3978			O(C1C(O)C(O)C([NH3+])CC1[NH3+])C1C([NH3+])CC2OC(OC3C(O)C(O)C([NH3+])C(CO)O3)C([NH2+]C)C(O)C2O1
2OE8	X-Ray	1.8	1.8 A X-ray crystal structure of Apramycin complex with RNA fragment GGGCGUCGCUAGUACC/CGGUACUAAAAGUCGCC containing the human ribosomal decoding A site: RNA construct with 5'-overhang	544.623	20	16	-10.8427	3	294.7	12	5		0.63	9.81	0.74	2.84	1.85	2.36	2.4	0.623			O(C1C(O)C(O)C([NH3+])CC1[NH3+])C1C([NH3+])CC2OC(OC3C(O)C(O)C([NH3+])C(CO)O3)C([NH2+]C)C(O)C2O1
2PWT	X-Ray	1.8	Crystal structure of the bacterial ribosomal decoding site complexed with aminoglycoside containing the L-HABA group	867.992	25	23	-12.5415	3	407.2	27	6		6.17	4.15	2.21	3.39	11.14	9.88	10.7	11.9125			O=C(NC1C(O)C(OC2C(OCC[NH2+]CCc3ccccc3)C(OC3C([NH3+])C(O)C(O)C(C[NH3+])O3)C(CO)O2)C(OC2C([NH3+])C(O)C(O)C(C=O)O2)C([NH3+])C1)C(O)CC[NH3+]
2QWY	X-Ray	2.8	SAM-II riboswitch bound to S-adenosylmethionine	399.452	7	11	-3.8782	2	187.08	8	1		1.3	3.13	4.55	5.84	4.13	1.26	0.9	0.6268			[S+](CCC([NH3+])C(=O)[O-])(CC1C(O)C(O)C(n2c3ncnc(N)c3nc2)O1)C
2TOB	NMR	13 (40)	SOLUTION STRUCTURE OF THE TOBRAMYCIN-RNA APTAMER COMPLEX, NMR, 13 STRUCTURES	472.56	20	14	-9.8798	2	276.27	12	5		10.81	10.92	0.87	2.15	1.52	1.38	2.22	1.7992			O(C1C(O)C(OC2C([NH3+])CC(O)C(C[NH3+])O2)C([NH3+])CC1[NH3+])C1C(O)C([NH3+])C(O)C(CO)O1
2Z75	X-Ray	1.7	T. tengcongensis glmS ribozyme bound to glucosamine-6-phosphate	258.143	6	9	-6.189	1	158	5	-1		1.31	0.85	2.72	1.7	7.3	7.21	6.4	7.1629			P(=O)(OCC1C(O)C(O)C([NH3+])C(O)O1)([O-])[O-]
3C44	X-Ray	2	Crystal structure of HIV-1 subtype F DIS extended duplex RNA bound to paromomycin	620.674	23	19	-12.4457	3	355.42	16	5		1.46	4.89	0.67	3.38	0.73	1.17	7.86	8.4798			O(C1C(OC2C([NH3+])C(O)C(O)C(CO)O2)C([NH3+])CC([NH3+])C1O)C1C(O)C(OC2C([NH3+])C(O)C(O)C(C[NH3+])O2)C(CO)O1
3CPW	X-Ray	2.7	The structure of the antibiotic LINEZOLID bound to the large ribosomal subunit of HALOARCULA MARISMORTUI	340.375	1	7	0.4428	0	70.88	6	1		0.69	0.69	1.51	1.5	3.1	8.64	1.6	1.0989			FC1C(=[N+]2CCOCC2)CCC(N2C(=O)OC(CNC(=O)C)C2)=C1
3D0U	X-Ray	2.8	Crystal Structure of Lysine Riboswitch Bound to Lysine	147.198	6	4	-3.241	1	95.41	5	1		0.4	0.62	0.52	0.52	0.58	0.96	0.87	1.1692			O=C([O-])C([NH3+])CCCC[NH3+]
3D2X	X-Ray	2.5	Structure of the thiamine pyrophosphate-specific riboswitch bound to oxythiamine pyrophosphate	423.279	1	11	-3.22511	1	149.15	8	-2		1.76	1.24	2.66	1.25	1.25	2.51	7.03	1.5882			P(=O)(OP(=O)([O-])[O-])(OCCc1c(C)[n+](CC=2C(=O)N=C(C)NC=2)cs1)[O-]
3DIG	X-Ray	2.8	CRYSTAL STRUCTURE OF THE THERMOTOGA MARITIMA LYSINE RIBOSWITCH BOUND TO S-(2-aminoethyl)-L-cysteine	165.237	6	4	-3.6781	1	95.41	5	1		1.43	12.09	0.71	1.07	0.84	1.33	3.93	1.7832			S(CC([NH3+])C(=O)[O-])CC[NH3+]
3DIL	X-Ray	1.9	Crystal structure of the Thermotoga maritima lysine riboswitch bound to lysine	147.198	6	4	-3.241	1	95.41	5	1		0.45	1.82	0.4	0.71	0.8	1.01	0.31	0.3914			O=C([O-])C([NH3+])CCCC[NH3+]
3DIM	X-Ray	2.9	Crystallization of the Thermotoga maritima lysine riboswitch bound to lysine, Cs+ Soak	147.198	6	4	-3.241	1	95.41	5	1		5.35	4.58	0.76	0.51	0.96	1.03	0.64	1.0736			O=C([O-])C([NH3+])CCCC[NH3+]
3DIO	X-Ray	2.4	Crystallization of the Thermotoga maritima lysine riboswitch bound to lysine, IRIDIUM HEXAMINE SOAK	147.198	6	4	-3.241	1	95.41	5	1		0.54	0.75	0.62	0.63	0.88	1.45	0.4	1.0985			O=C([O-])C([NH3+])CCCC[NH3+]
3DIQ	X-Ray	2.7	Crystallization of the Thermotoga maritima lysine riboswitch bound to homoarginine	189.239	8	6	-4.8195	1	131.41	7	1		1.26	10.92	1.05	1.07	0.64	0.74	0.85	1.0604			O=C([O-])C([NH3+])CCCCNC(=[NH2+])N
3DIR	X-Ray	2.9	Crystallization of the Thermotoga maritima lysine riboswitch bound to N6-1-iminoethyl-L-Lysine	188.251	6	5	-3.7158	1	105.39	7	1		1.39	1.6	1.22	1.33	0.75	1	1.16	1.0072			O=C([O-])C([NH3+])CCCCNC(=[NH2+])C
3DIY	X-Ray	2.71	Crystallization of the Thermotoga maritima lysine riboswitch bound to lysine, Mn2+ soak	147.198	6	4	-3.241	1	95.41	5	1		0.4	1.39	0.59	0.62	1.23	1.04	0.38	1.0031			O=C([O-])C([NH3+])CCCC[NH3+]
3DIZ	X-Ray	2.85	Crystallization of the Thermotoga maritima lysine riboswitch bound to lysine in the Absence of Mg2+	147.198	6	4	-3.241	1	95.41	5	1		0.95	11.54	0.61	0.51	0.6	0.37	0.56	1.2379			O=C([O-])C([NH3+])CCCC[NH3+]
3DJ0	X-Ray	2.5	Crystallization of the Thermotoga maritima lysine riboswitch bound to L-4-oxalysine	149.17	6	5	-4.3947	1	104.64	5	1		0.82	11.43	1.24	1.17	1.31	1.06	3.77	0.492			O=C([O-])C([NH3+])COCC[NH3+]
3DJ2	X-Ray	2.5	Crystallization of the Thermotoga maritima lysine riboswitch bound to lysine, Tl+ Soak	147.198	6	4	-3.241	1	95.41	5	1		0.8	1.64	0.51	0.56	0.8	0.84	0.41	1.0318			O=C([O-])C([NH3+])CCCC[NH3+]
3DLL	X-Ray	3.5	The oxazolidinone antibiotics perturb the ribosomal peptidyl-transferase center and effect tRNA positioning	337.351	1	7	1.1236	0	71.11	6	0		1.37	1.81	1.54	2.46	1.74	1.67	3.85	4.5969			Fc1c(N2CCOCC2)ccc(N2C(=O)OC(CNC(=O)C)C2)c1
3EGZ	X-Ray	2.2	Crystal structure of an in vitro evolved tetracycline aptamer and artificial riboswitch	482.917	9	10	-1.3671	1	191.97	2	0		7.01	5.58	1.66	1.78	2.1	2.1	1.83	1.5719			Clc1c2C(O)(C)C3C(=C(O)c2c(O)cc1)C(O)C1(O)C([O-])=C(C(=O)N)C(O)C([NH+](C)C)C1C3
3F2Q	X-Ray	2.95	Crystal structure of the FMN riboswitch bound to FMN	453.324	3	13	-2.51386	1	183.23	7	-3		0.59	1.48	0.74	0.8	0.73	1.26	1.51	1.0636			P(=O)(OCC(O)C(O)C(O)CN1c2c(N=C3C(=O)[N-]C(=O)N=C13)cc(C)c(C)c2)([O-])[O-]
3F4E	X-Ray	3.05	Crystal structure of the FMN riboswitch bound to FMN, split RNA.	453.324	3	13	-2.51386	1	183.23	7	-3		0.68	1.53	0.72	0.76	0.49	0.41	1.13	1.7352			P(=O)(OCC(O)C(O)C(O)CN1c2c(N=C3C(=O)[N-]C(=O)N=C13)cc(C)c(C)c2)([O-])[O-]
3F4G	X-Ray	3.01	Crystal structure of the FMN riboswitch bound to riboflavin.	375.361	4	10	-0.29666	0	143.02	5	-1		3.32	0.96	1.25	1.24	7.33	1.32	0.34	0.2515			O=C1N=C2N(CC(O)C(O)C(O)CO)c3c(N=C2C(=O)[N-]1)cc(C)c(C)c3
3FU2	X-Ray	2.85	Cocrystal structure of a class-I preQ1 riboswitch	180.191	7	6	-1.2874	1	110.91	1	1		1.01	0.83	0.5	0.41	0.74	0.62	0.2	0.2702			O=C1NC(N)=Nc2[nH]cc(C[NH3+])c12
3G4S	X-Ray	3.2	Co-crystal structure of Tiamulin bound to the large ribosomal subunit	494.761	2	5	3.5508	0	68.04	11	1		1.65	7.01	1.06	1.89	3.33	2.27	7.85	7.8627			S(CC(=O)OC1C2(C)C(C)CCC3(C(C)C(O)C(C=C)(C)C1)C2C(=O)CC3)CC[NH+](CC)CC
3GER	X-Ray	1.7	Guanine riboswitch bound to 6-chloroguanine	169.575	3	5	0.5885	0	80.48	0	0		0.47	2.88	0.37	0.47	2.85	2.88	0.28	0.2681			Clc1nc(N)nc2[nH]cnc12
3GX2	X-Ray	2.9	TteSAM-I riboswitch variant A94GU34C bound to sinefungin	384.417	11	12	-5.1727	2	213.33	8	1		1.59	6.07	1.51	2.12	7.04	6.94	6.01	5.7972			O=C([O-])C([NH3+])CCC([NH3+])CC1C(O)C(O)C(n2c3NCN=C(N)c3nc2)O1
3IRW	X-Ray	2.7	Structure of a c-di-GMP riboswitch from V. cholerae	687.392	7	24	-7.6253	3	332.6	12	-1		0.66	6.02	2.58	2.45	0.5	0.36	0.55	0.2471			O=P1([O-])OC2C(O)C([N+]=3C4=NC(N)=NC(=O)C4=NC=3)OC2COP(=O)([O-])OC2C(O)C(n3c4N=C(N)NC(=O)c4nc3)OC2CO1
3IWN	X-Ray	3.2	Co-crystal structure of a bacterial c-di-GMP riboswitch	687.392	7	24	-7.6253	3	332.6	12	-1		1.31	6.13	2.66	2.64	0.49	0.51	7.1	0.5017			O=P1([O-])OC2C(O)C([N+]=3C4=NC(N)=NC(=O)C4=NC=3)OC2COP(=O)([O-])OC2C(O)C(n3c4N=C(N)NC(=O)c4nc3)OC2CO1
3K1V	X-Ray	2.2	Cocrystal structure of a mutant class-I preQ1 riboswitch	180.191	7	6	-1.2874	1	110.91	1	1		0.33	0.31	0.85	0.86	0.33	0.3	0.42	0.3093			O=C1NC(N)=Nc2[nH]cc(C[NH3+])c12
3OWI	X-Ray	2.85	Crystal structure of the glycine riboswitch bound to glycine	75.067	3	3	-3.0218	0	67.77	1	0		0.85	1.23	2.3	3.28	1.15	1.13	6.4	6.4579			O=C([O-])C[NH3+]
3Q50	X-Ray	2.75	Structural analysis of a class I PreQ1 riboswitch aptamer in the metabolite-bound state	180.191	7	6	-1.2874	1	110.91	1	1		0.58	0.77	0.54	0.82	0.29	0.31	0.49	0.4305			O=C1NC(N)=Nc2[nH]cc(C[NH3+])c12
3SUH	X-Ray	2.65	Crystal structure of THF riboswitch, bound with 5-formyl-THF	471.43	6	14	-4.4793	2	221.21	10	-2		6.26	7.87	2.89	7.69	3.85	3.59	9.57	8.837			O=C([O-])C(NC(=O)c1ccc(NCC2N(C=O)C=3C(=O)NC(N)=NC=3NC2)cc1)CCC(=O)[O-]
3SUX	X-Ray	2.9	Crystal structure of THF riboswitch, bound with THF	181.199	5	6	-1.8187	0	91.54	1	0		3.07	3.15	2.91	3.05	2.92	2.92	2.55	0.4406			O=C1NC(N)=NC=2NCC(C)NC1=2
3TZR	X-Ray	2.21	Structure of a Riboswitch-like RNA-ligand complex from the Hepatitis C Virus Internal Ribosome Entry Site	334.488	5	6	-1.46583	0	63.2	6	3		1.17	2.14	1.61	5.5	1.44	0.92	5.85	6.9999			[NH+](CCCn1c(N)[nH+]c2c1c1c(OCC(C[NH+](C)C)C1)cc2)(C)C
4FE5	X-Ray	1.32	Crystal structure of the xpt-pbuX guanine riboswitch aptamer domain in complex with hypoxanthine	136.114	2	5	-0.1871	0	70.14	0	0		0.41	3.39	0.35	0.38	0.38	0.52	3.41	0.2338			O=C1NC=Nc2[nH]cnc12
4JF2	X-Ray	2.5	Structure of a class II preQ1 riboswitch reveals ligand recognition by a new fold	180.191	7	6	-1.2874	1	110.91	1	1		0.35	0.18	0.37	0.56	0.52	0.45	0.42	0.2484			O=C1NC(N)=Nc2[nH]cc(C[NH3+])c12
4L81	X-Ray	2.95	Structure of the SAM-I/IV riboswitch (env87(deltaU92, deltaG93))	399.452	7	11	-3.8782	2	187.08	8	1		1.37	1.18	1.12	2.7	5.62	2.34					[S+](CCC([NH3+])C(=O)[O-])(CC1C(O)C(O)C(n2c3ncnc(N)c3nc2)O1)C
4LVV	X-Ray	2.1	Structure of the THF riboswitch	343.347	7	10	-1.7588	1	154.94	5	0		3.19	3.71	3.03	3.98	5.99	3.34	6.23	3.9637			O=C(N)c1ccc(NCC2N(C=O)C=3C(=O)N=C(N)NC=3NC2)cc1
4LVW	X-Ray	1.77	Structure of the THF riboswitch bound to 7-deazaguanine	150.141	4	5	-0.2957	0	83.27	0	0		0.42	0.55	0.3	0.3	0.48	0.38	0.4	0.4001			O=C1NC(N)=Nc2[nH]ccc12
4LVX	X-Ray	1.9	Structure of the THF riboswitch bound to tetrahydrobiopterin	241.251	7	8	-3.0969	1	132	3	0		3.96	3.77	3.42	3.7	3.87	3.97	0.7	0.6204			O=C1NC(N)=NC=2NCC(C(O)C(O)C)NC1=2
4LVY	X-Ray	2	Structure of the THF riboswitch bound to pemetrexed	297.318	6	7	0.58834	1	126.36	4	0		4.69	5.03	3.32	5.02	0.77	5.7	4.42	4.3685			O=C(N)c1ccc(CCc2c3C(=O)NC(N)=Nc3[nH]c2)cc1
4LVZ	X-Ray	1.77	Structure of the THF riboswitch bound to 2,6-diaminopurine	150.145	5	6	-0.4827	0	106.5	0	0		0.37	0.49	3.77	3.81	0.32	0.32	0.33	0.2699			Nc1nc(N)c2nc[nH]c2n1
4LW0	X-Ray	1.89	Structure of the THF riboswitch bound to adenine	135.13	3	5	-0.0649	0	80.48	0	0		0.23	0.57	0.29	3.13	0.61	0.49	0.33	0.3087			Nc1ncnc2[nH]cnc12
4NYA	X-Ray	2.65	Crystal structure of the E. coli thiM riboswitch in complex with 5-(azidomethyl)-2-methylpyrimidin-4-amine	164.172	2	6	1.2754	0	89.19	3	0		1.38	1.27	1.8	1.4	4.95	0.99	2.77	2.7631			[N+](#N)[N-]Cc1c(N)nc(C)nc1
4NYG	X-Ray	3.05	Crystal structure of the E. coli thiM riboswitch in complex with thiamine	265.361	3	5	0.87411	0	75.91	4	1		4.37	4.42	2.33	2.9	7.48	4.73	4.38	4.4727			OCCc1c(C)[n+](Cc2c(N)nc(C)nc2)cs1
4P20	X-Ray	2.7	Crystal structures of the bacterial ribosomal decoding site complexed with amikacin	589.64	21	18	-11.2914	3	338.42	16	4		6.2	6.97	1.3	1.5	1.54	8.31	1.5	1.4928			O=C(NC1C(OC2C(O)C([NH3+])C(O)C(CO)O2)C(O)C(OC2C(O)C(O)C(O)C(C[NH3+])O2)C([NH3+])C1)C(O)CC[NH3+]
4Q9R	X-Ray	3.12	Crystal structure of an RNA aptamer bound to trifluoroethyl-ligand analog in complex with Fab	320.217	0	4	2.3938	0	49.74	2	0		1.74	1.77	1.33	6.23	2.59	2.63	6.72	0.68			FC(F)(F)CN1C(=O)C(C=C2C=C(F)C(=O)C(F)=C2)N=C1C
4RZD	X-Ray	2.75	Crystal Structure of a PreQ1 Riboswitch	180.191	7	6	-1.2874	1	110.91	1	1		0.5	0.37	0.38	0.47	0.49	0.58	0.27	0.3912			O=C1NC(N)=Nc2[nH]cc(C[NH3+])c12
4TS2	X-Ray	2.88	Crystal structure of the Spinach RNA aptamer in complex with DFHBI, magnesium ions	698.923	4	13	2.15677	2	182.74	24	0		0.53	2.04	2.5	8.08	6.75	0.82	2.13	2.1418			Fc1c([O-])c(F)cc(CC=2C(=O)[N+](C)=C(C)N=2)c1
4U24	X-Ray	2.9	Crystal structure of the E. coli ribosome bound to dalfopristin.	252.22	0	4	1.69297	0	55.5	2	0		4.62	4.48			1	3.52					S(=O)(=O)(CCN(CC)CC)C1C2C(O)OC(C(C)C)C(C)C=CC(=O)NCCCC(C)CC(O)CC(O)Cc3occ(C(=O)N2CC1)n3
4U3M	X-Ray	3	Crystal structure of Anisomycin bound to the yeast 80S ribosome	265.309	2	5	0.50207	0	67.79	5	0		4.9	4.49	1.28	5.35	4.48	6.8	5.94	5.7418			O=C(OC1C(Cc2ccc(OC)cc2)NCC1O)C
4V56	X-Ray	3.93	Crystal structure of the bacterial ribosome from Escherichia coli in complex with spectinomycin.	334.369	7	9	-4.978	1	138.67	4	2		1.18	1.07	0.61	0.63	0.9	0.32	5.83	5.7571			O=C1C2(O)OC3C([NH2+]C)C(O)C([NH2+]C)C(O)C3OC2OC(C)C1
4V7S	X-Ray	3.25	Crystal structure of the E. coli ribosome bound to telithromycin.	815.042	3	15	2.9344	2	176.21	25	1				3.07	11.75	11.36	2.75	10.53	13.9808			O(C)C1(C)C(OC2C(O)C([NH+](C)C)CC(C)O2)C(C)C(=O)C(C)C(=O)OC(CC)C2(C)OC(O)N(CCCCn3cc(-c4cnccc4)nc3)C2C(C)C(=O)C(C)C1
4V7T	X-Ray	3.19	Crystal structure of the E. coli ribosome bound to chloramphenicol.	323.132	3	7	1.0045	0	115.38	6	0		4.44	1.56	1.67	1.99	1.71	0.92	1.21	0.4288			ClC(Cl)C(=O)NC(C(O)c1ccc([N+](=O)[O-])cc1)CO
4V7U	X-Ray	3.1	Crystal structure of the E. coli ribosome bound to erythromycin.	734.945	6	14	0.3685	3	195.11	24	1		8.08	9.11	2.14	10.08	0.65	8.81	9.62	9.303			O(C)C1(C)C(O)C(C)OC(OC2C(C)C(=O)OC(CC)C(O)(C)C(O)C(C)C(=O)C(C)CC(O)(C)C(OC3C(O)C([NH+](C)C)CC(C)O3)C2C)C1
4V7V	X-Ray	3.29	Crystal structure of the E. coli ribosome bound to clindamycin.	425.998	5	7	-1.0276	0	103.46	10	1		7.62	1.45	0.78	1.22	1.11	1.03	0.4	0.3857			ClC(C(NC(=O)C1[NH+](C)CC(CCC)C1)C1C(O)C(O)C(O)C(SC)O1)C
4V7W	X-Ray	3	Structure of the Thermus thermophilus ribosome complexed with chloramphenicol.	323.132	3	7	1.0045	0	115.38	6	0		7.22	7.91	1.22	1.17	1.59	1.79	11.44				ClC(Cl)C(=O)NC(C(O)c1ccc([N+](=O)[O-])cc1)CO
4V7X	X-Ray	3	Structure of the Thermus thermophilus ribosome complexed with erythromycin.	734.945	6	14	0.3685	3	195.11	24	1		7.37	8.44	1.86	7.54	8.52	8.62	10.93	11.4114			O(C)C1(C)C(O)C(C)OC(OC2C(C)C(=O)OC(CC)C(O)(C)C(O)C(C)C(=O)C(C)CC(O)(C)C(OC3C(O)C([NH+](C)C)CC(C)O3)C2C)C1
4V7Z	X-Ray	3.1	Structure of the Thermus thermophilus 70S ribosome complexed with telithromycin.	813.026	2	15	3.7785	2	173.05	25	1		6.25	6.61	2.23	11.83	5.23	0.97					O(C)C1(C)C(OC2C(O)C([NH+](C)C)CC(C)O2)C(C)C(=O)C(C)C(=O)OC(CC)C2(C)OC(=O)N(CCCCn3cc(-c4cnccc4)nc3)C2C(C)C(=O)C(C)C1
4V8A	X-Ray	3.2	The structure of thermorubin in complex with the 70S ribosome from Thermus thermophilus.	598.516	1	12	3.29197	2	188.62	9	-2		4.2										O=C([O-])Cc1c(C(=O)CC(=O)c2c(O)cccc2)c(OC)c2c(OC)c3c([O-])c4C(=O)OC(C(=O)OC)=Cc4cc3cc2c1
4V9A	X-Ray	3.3	Crystal Structure of the 70S ribosome with tetracycline.	443.432	5	10	-0.6572	0	181.29	3	-1		5.68	2.88	1.46	8.55	2.35	3.71	6.38	7.6062			O=C(N)C1C(=O)C2(O)C([O-])=C3C(=O)c4c(O)cccc4C(O)(C)C3CC2C(N(C)C)C1=O
4V9B	X-Ray	3.1	Crystal Structure of the 70S ribosome with tigecycline.	585.658	7	13	-1.26733	3	210.01	8	0		6.64	7.96	2.11	10.05	10.31	10.3	1.96	1.8748			O=C(Nc1c(O)c2C(=O)C3=C([O-])C4(O)C(=O)C(C(=O)N)C(=O)C(N(C)C)C4CC3Cc2c(N(C)C)c1)C[NH2+]C(C)(C)C
4V9Q	X-Ray	3.4	Crystal Structure of Blasticidin S Bound to Thermus Thermophilus 70S Ribosome.	425.47	10	13	-5.571	2	219.64	11	1		1.98	3.28	1.08	1.05	1.52	3.85	8.45	7.3115			O=C(NC1C(C(=O)[O-])OC(N2C(=O)N=C(N)C=C2)CC1)CC([NH3+])CCN(C(=[NH2+])N)C
4WF9	X-Ray	3.43	The crystal structure of the large ribosomal subunit of Staphylococcus aureus in complex with telithromycin	813.026	2	15	3.7785	2	173.05	25	1		8.84	6.61	3.41	5.93	9.69	8.64	8.37	12.2252			O(C)C1(C)C(OC2C(O)C([NH+](C)C)CC(C)O2)C(C)C(=O)C(C)C(=O)OC(CC)C2(C)OC(=O)N(CCCCn3cc(-c4cnccc4)nc3)C2C(C)C(=O)C(C)C1
4WFA	X-Ray	3.39	The crystal structure of the large ribosomal subunit of Staphylococcus aureus in complex with linezolid	337.351	1	7	1.1236	0	71.11	6	0		4.52	2.19	2.04	5.75	7.58	2.13	6.93	8.5043			Fc1c(N2CCOCC2)ccc(N2C(=O)OC(CNC(=O)C)C2)c1
4YHH	X-Ray	3.42	Crystal structure of the 30S ribosomal subunit from Thermus thermophilus in complex with tigecycline	585.658	7	13	-1.26733	3	210.01	8	0		2.67	3.83	1.53	10.23	1.41	1.4	1.11	6.2015			O=C(Nc1c(O)c2C(=O)C3=C([O-])C4(O)C(=O)C(C(=O)N)C(=O)C(N(C)C)C4CC3Cc2c(N(C)C)c1)C[NH2+]C(C)(C)C
5BJO	X-Ray	2.35	Crystal structure of the Corn RNA aptamer in complex with DFHO, site-specific 5-iodo-U	280.21	0	6	2.0864	0	85.16	3	-1		0.34	1.88	6.63	6.65	3.37	3.27	6.64	0.8563			Fc1c([O-])c(F)cc(C=C2C(=O)N(C)C(CN=O)=N2)c1
5BTP	X-Ray	2.82	Fusobacterium ulcerans ZTP riboswitch bound to ZMP	336.197	6	12	-4.946	2	197.06	6	-2		1.82	2.66	1.88	1.87	2.39	0.87	9.27	9.0334			P(=O)(OCC1C(O)C(O)C(n2c(N)c(C(=O)N)nc2)O1)([O-])[O-]
5D5L	X-Ray	2.5	PreQ1-II riboswitch with an engineered G-U wobble pair bound to Cs+	180.191	7	6	-1.2874	1	110.91	1	1		0.78	0.76	0.9	0.39	0.77	0.75	0.26	0.1729			O=C1NC(N)=Nc2[nH]cc(C[NH3+])c12
5HKV	X-Ray	3.66	The crystal structure of the large ribosomal subunit of Staphylococcus aureus in complex with lincomycin	407.552	6	8	-2.2741	1	123.69	10	1		1.23	1.11	1.07	1.07	7.31	4.14	8.09	8.0638			S(C)C1C(O)C(O)C(O)C(C(NC(=O)C2[NH+](C)CC(CCC)C2)C(O)C)O1
5J5B	X-Ray	2.8	Structure of the WT E coli ribosome bound to tetracycline	443.432	5	10	-0.6572	0	181.29	3	-1		9.94	9.24	2.2	4.52	4.2	6.97					O=C(N)C1C(=O)C2(O)C([O-])=C3C(=O)c4c(O)cccc4C(O)(C)C3CC2C(N(C)C)C1=O
5J91	X-Ray	2.96	Structure of the Wild-type 70S E coli ribosome bound to Tigecycline	585.658	7	13	-1.26733	3	210.01	8	0		10	8.46	2.15	9.5	3.31	3.11	3.32	3.5998			O=C(Nc1c(O)c2C(=O)C3=C([O-])C4(O)C(=O)C(C(=O)N)C(=O)C(N(C)C)C4CC3Cc2c(N(C)C)c1)C[NH2+]C(C)(C)C
5KPY	X-Ray	2	Structure of a 5-hydroxytryptophan aptamer	220.228	5	5	-1.22363	0	103.79	3	0		0.59	0.77	0.49	1.47	0.87	0.68	2.55	2.5563			O=C([O-])C([NH3+])Cc1c2c([nH]c1)ccc(O)c2
5OB3	X-Ray	2	iSpinach aptamer	253.228	1	4	2.66339	0	65.19	2	-1		0.62	2.06	0.94	7.75	0.46	0.45	2.04	0.3057			Fc1c([O-])c(F)cc(Cc2c([O-])n(C)c(C)[nH+]2)c1
5V7Q	X-Ray	3.7	Cryo-EM structure of the large ribosomal subunit from Mycobacterium tuberculosis bound with a potent linezolid analog	317.369	1	6	2.2714	0	71.53	4	0		3.97	4.4	4.46	3.43	8.47	4.26	3.5	4.1827			O=C(NCC1OC(=O)N(c2ccc(-c3scnc3)cc2)C1)C
6E1S	X-Ray	1.8	Crystal structure of a class I PreQ1 riboswitch complexed with a synthetic compound 1: 2-[(dibenzo[b,d]furan-2-yl)oxy]ethan-1-amine	228.271	3	3	2.2067	0	50.01	3	1		0.85	2.32	0.8	0.8	6.37	2.46	2.88	2.6222			O(CC[NH3+])c1cc2c(oc3c2cccc3)cc1
6E1U	X-Ray	1.94	Crystal structure of a class I PreQ1 riboswitch complexed with a synthetic compound 2: 2-[(dibenzo[b,d]furan-2-yl)oxy]-N,N-dimethylethan-1-amine	256.325	1	3	2.1093	0	26.81	4	1		2.61	2.64	1.27	3.13	7.43	2.4	2.27	3.1558			O(CC[NH+](C)C)c1cc2c(oc3c2cccc3)cc1
6E1V	X-Ray	2.56	Crystal structure of a class I PreQ1 riboswitch complexed with a synthetic compound 3: 2-[(9H-carbazol-3-yl)oxy]-N,N-dimethylethan-1-amine	255.341	2	3	1.8444	0	29.46	4	1		3.35	1.23	0.99	3.2	0.84	0.91	4.03	0.5008			O(CC[NH+](C)C)c1cc2c([nH]c3c2cccc3)cc1
6E1W	X-Ray	1.69	Crystal structure of a class I PreQ1 riboswitch complexed with PreQ1	180.191	7	6	-1.2874	1	110.91	1	1		0.51	0.7	0.65	0.62	0.48	0.65	0.76	0.7484			O=C1NC(N)=Nc2[nH]cc(C[NH3+])c12
			Average	389.292	8.75333	10.1267	-3.6029	1.3	172.102	8.59333	1.39333	Average	3.58939	4.33883	1.72223	3.95264	3.86664	3.64262	5.19965	4.7014
	count		Median	347.975	6	9	-2.51386	1	143.415	7	1	Median	2.535	3.71	1.415	3.155	2.85	2.48	4.68	3.75245
NMR	27		Min	75.067	0	2	-13.5923	0	6.48	0	-4	Min	0.23	0.18	0.23	0.24	0.21	0.22	0.11	0.1558
X-Ray	123		Max	867.992	26	24	5.1885	3	414.34	27	6	Max	12.83	12.09	6.96	13.52	11.36	14.24	20.7	14.3253
X-Ray < 2 Å	18		StdDev	192.743	7.56478	5.52002	4.98217	1.1299	100.672	6.65943	2.2888	StdDev	3.11054	3.17934	1.23601	3.18301	3.15093	3.19047	3.97647	4.11732
												< 2.5 Å	74	58	118	64	69	75	49	65
				Lip. Viol.	count							% < 2.5 Å	50	40	79.7297	43.2432	46.3087	50.3356	34.507	45.1389
				0	46
				1	47							not docked	2	5	2	2	1	1	8	6
				2	23
				3	34

### Sheet: Table S2
Table S2. Comparison of LeadIT-2.3.2 re-docking results for 11 NMR-structures using only the first or all frames including dynamic information for ligand over submitted frames. a Calculated with VMD-1.9.3.1
PDB	no. of conformers submitted to PDB (no. of conformers calculated)	re-docking RMSD in Å (frame 1)	re-docking RMSD in Å ("best frame")	lowest RMSD frame no.	NMR-derived RMSD of all frames compared to average ligand coordinates average ± standard deviation (min - max) in Å a
1AM0	8 (8)	3.74	1.38	5	1.7 ± 0.2 (1.3 - 2.2)
1EHT	10 (50)	3.69	3.69	1	1.7 ± 1.1 (0.5 - 3.9)
1EI2	17 (50)	8.1	6.96	6	3.4 ± 1.1 (1.7 - 5.2)
1FYP	29(100)	3.71	3	22	1.4 ± 0.4 (0.8 - 2.7)
1LVJ	12 (12)	9.17	3.17	4	1.2 ± 0.4 (0.8 - 1.9)
1NEM	9 (100)	6.79	1.74	2	1.3 ± 0.4 (0.8 - 2.0)
1Q8N	25 (100)	3.06	2.88	25	0.3 ± 0.1 (0.1 -0.6)
1QD3	17 (100)	9.54	3.74	5	2.3 ± 0.5 (1.5 - 3.2)
1TOB	7 (50)	3.96	3.23	2	1.5 ± 0.5 (1.0 - 2.3)
1UTS	16 (50)	10.19	7.48	14	2.2 ± 0.8 (1.2 - 4.8)
2TOB	13 (40)	10.81	0.83	11	0.5 ± 0.3 (0.3 - 1.6)

### Sheet: Table S3
Table S3. Correlation between (p)KD-values, docking scores and number of matched pharmacophore features of previously reported preQ1-RS ligands. a KD-values are estimated from Roth et al.2
Ligand	SMILES	KD a	pKD	# matched pharmacophore freatures	FlexX-score (kJ/mol)	FRED-score (kcal/mol)	HYBRID-score (kcal/mol)
preQ1 (1)	NCC1C=NC2=C1C(=O)NC(=N2)N	2e-08	7.69897	7	-53.85	-17.63	-18.12
preQ0 (2)	NC1=NC2=C(C(C=N2)C#N)C(=O)N1	1e-07	7	6	-45.71	-16.35	-16.02
guanine (3)	NC1=Nc2[nH]cnc2C(=O)N1	3.16228e-07	6.5	6	-44.71	-16.14	-16.57
7-Deazaguanin (4)	NC1=Nc2[nH]ccc2C(=O)N1	1.77828e-06	5.75	6	-45.05	-16.71	-16.71
7-methylguanin (5)	Cn1cnc2N=C(N)NC(=O)c12	3.16228e-05	4.5	5	-43.71	-14.87	-15.4
7-carboxamide-7-deazaguanine	NC(=O)c1c[nH]c2N=C(N)NC(=O)c12	3.16228e-08	7.5	7	-54.87	-20.51	-20.51
7-NN-dimethylaminomethyl-7-deazaguanine	CN(C)Cc1c[nH]c2N=C(N)NC(=O)c12	1.77828e-06	5.75	7	-52.82	-17.48	-18.38
2-aminopurine	Nc1ncc2nc[nH]c2n1	0.0001	4	4	-29.34	-10.08	-12.17
hypoxanthine	c1[nH]c2c(n1)[nH]cnc2=O	0.000316228	3.5	5	-28.91	-11.43	-11.52

### Sheet: Table S4
Table S4. Docking results of virtual screening hits selected for purchase and testing. Ranks out of 12,507 molecules subjected to docking. X: Compounds were not part of initial VS library. 10 (tetrahydrobiopterin) and 11 (dihydrobiopterin) were selected based on structural similarity to 12 (biopterin), 13 (neopterin) and the commercially inavailable 29 (L-sepiapterin, not purchased and tested), 7…
ligand	structure	SMILES	FlexX-score (kJ/mol)	FlexX-rank	FlexX-pose # matched pharmacophore features	FRED Chemgauss4 score (kcal/mol)	FRED-rank	FRED-pose # of matched pharmacophore features	HYBRID Chemgauss4 score (kcal/mol)	HYBRID-rank	HYBRID pose # of matched pharmacophore features	Vendor	Purity (vendor certificate of analysis CoA)	Purity & mass found (m/z, in-house HPLC-ESI/MS, see Figure S4)
6		O=C1NC=2C(=O)NC(N)=NC=2N1	-48	76	6	-17	95	6	-16	14	6	Cayman Chemical via Biomol	>90% (vendor CoA, IR spectrum conforms structure, mass found 167.1 g/mol)	> 99%, 167.0 g/mol
7		C12=C(N=C(N1)N)N=C(NC2=O)N	-44.99	X	6	-17.64	X	6	X	X	X	Sigma Aldrich (Merck)	>98% (vendor CoA, HPLC)	> 99%, 167.0 g/mol
8		O=C(Nc1cc(C)ccc1)CN1CCN(C=2N=C(N)NC(=O)C=2)CC1	-50	20	5	-10.29	9021	0	-10.53	871	5	Hit2Lead (ChemBridge Corporation)	97% (vendor CoA, mass found 343.0 g/mol)	> 97%, 343.1 g/mol
9		O=C1C(N)=C(N)N=C(N)N1	-41	1326	6	-12	5948	6	-12	398	6	Alfa Aesar	>97% (vendor CoA, aqueous acid-base titration and HPLC)	> 99%, 142.0 g/mol
10		CC(C(C1CNC2=C(N1)C(=O)N=C(N2)N)O)O	-47.95	X	6	-17.79	X	6	X	X	X	Sigma Aldrich (Merck)	>96% (vendor CoA, HPLC, IR spectrum conforms to structure)	> 99%, 242.0 g/mol
11		CC(C(C1=NC2=C(NC1)N=C(NC2=O)N)O)O	-50.87	X	6	-18.91	X	6	X	X	X	Sigma Aldrich (Merck)	>98.4% (vendor CoA, HPLC, IR spectrum conforms to structure)	> 99%, 240.0 g/mol
12		O=C2\N=C(/Nc1ncc(nc12)[C@@H](O)[C@@H](O)C)N	-46 (-51 )a	166	5 (5)	-17.3	46	5	-17.3	6	5	Sigma Aldrich (Merck)	>98% (vendor CoA, HPLC, IR spectrum conforms to structure)
13		O=C1N=C(N)Nc2ncc([C@H](O)[C@H](O)CO)nc12	-46.66	124	5	-16.98	58	5	-18	3	5	Sigma Aldrich (Merck)	>97.5% (vendor CoA, HPLC, specific rotation and IR spectrom conform to structure)
14		S(CC(=O)Nc1scc(-c2ccccc2)n1)c1[nH]c2N=C(N)NC(=O)c2n1	-54	1	6	-13.33	2180	0	n.d.	n.d.	n.d.	Hit2Lead (ChemBridge Corporation)	purity undetermined, identity confirmed via 1H-NMR (vendor)
15		O=C(NCC1(O)C[N+H2]CCC1)c1cc(-c2cc(C(=O)N)cnc2)ccc1	-53	2	3	-14.77	594	0	-10.29	986	2	Hit2Lead (ChemBridge Corporation)	100% (vendor CoA, mass found 355.2 g/mol)
16		O=C(NCC1(O)C[N+H2]CCC1)C=1C=C(C)NC(=O)C=1	-51	12	3	-15.5	285	1	-11.67	462	3	Hit2Lead (ChemBridge Corporation)	100% (vendor CoA, mass found 266.0 g/mol)
17	87184615	[N+H3]C1CC(c2nc(N)nc(NCC(C)(C)N3CC[N+H](CC)CC3)c2)C1	-49	48	4	-10.06	9434	0	-12.15	329	4	Hit2Lead (ChemBridge Corporation)	100% (vendor CoA, mass found 348.0 g/mol)
18		O=C(N)CN1CC(C(=O)N2CCN(C=3N=C(N)NC(=O)C=3)CC2)CCC1	-49	32	5	-15.66	234	1	-11.33	575	0	Hit2Lead (ChemBridge Corporation)	100% (vendor CoA, mass found 364.0 g/mol)
19		O=C(Nc1cc(C(=O)NCc2c(CN3CCOCC3)cccc2)ccc1)N	-49	30	3	-15.08	445	3	n.d.	n.d.	0	Enamine Ltd.	90% (vendor)
20		O=C(NCC1(O)C[N+H2]CC1)C=1C=C(C)NC(=O)C=1	-49	34	3	-14.9	532	2	-11.66	464	2	Hit2Lead (ChemBridge Corporation)	97% (vendor CoA, mass found 252.0 g/mol)
21		O=C(NCCc1[nH]c(N)nn1)C12C(C[N+H2]C1)CNC2	-49	25	4	-15.05	460	0	-15	34	4	Hit2Lead (ChemBridge Corporation)	94% (vendor CoA, mass found 266.0 g/mol)
22		O(C)c1nc(N)nc(NCC[N+H]2CC(CO)CCC2)c1	-48	67	4	-13.96	1250	1	-11.18	653	4	Hit2Lead (ChemBridge Corporation)	99% (vendor, CoA, mass found 282.2 g/mol)
23		O=C(NCc1[nH]c(N)nn1)c1cc(OCCC[N+H3])c(C)cc1	-44.64	284	4	-15.83	200	3	-16	24	4	Hit2Lead (ChemBridge Corporation)	100% (vendor CoA, mass found 305.0 g/mol)
24		O=C(NCc1n[nH]c2c1CCC2)c1c(C)[nH]c(N)n1	-43.57	450	4	-17.33	45	4	-16	21	5	Hit2Lead (ChemBridge Corporation)	96% (vendor CoA, mass found 260.9 g/mol)
25		O(C(CO)CO)Cn1c2N=C(N)NC(=O)c2nc1	-38.85	2158	5	-16	216	5	-17	4	5	Enamine Ltd.	95% (vendor)
26		NC1=NC=2C(=N1)C=C1N=C(N)N=C1C=2	-35.18	4952	2	-15.78	208	1	-17	13	3	Hit2Lead (ChemBridge Corporation)	1H-NMR (vendor)
27		N(=C(N)N)c1[n+H]c2c([nH]1)cccc2	-31.09	8599	0	-19	11	3	-18	1	3	Sigma Aldrich (Merck)	>98.8% (vendor CoA, titration HClO4 and HPLC, IR spectrum conforms to structure)
28		O(C)c1ccc(CCNC2=NC(N)=NC(=O)C2)cc1	-28.35	10528	1	-17	49	4	-17	9	4	Hit2Lead (ChemBridge Corporation)	1H-NMR (vendor)
29		O=C([C@@H](O)C)C=1NC=2C(=O)NC(N)=NC=2NC=1	-51	10	6	-18	27	6	-18.34	2	6	commercially not available	commercially not available

### Sheet: Figure S1
A	B	C
D	E	F
G	H
Figure S1. Receiver operating characteristic (ROC) curves for binder-decoy discrimination of the ribosonal aminoglycoside binding site (A-site) (A, PDB-ID 1LC4), adenine riboswitch (adenine-RS, B, PDB-ID 1Y26), TPP-RS (C, PDB-ID 2GDI), SAM-RS (D, PDB-ID 2GIS, FMN-RS (E, PDB-ID 3F2Q), preQ1-RS (F, PDB-ID 3FU2), guanine-RS (G, PDB-ID 4FE5) and THF-RS (H, PDB-ID 4LVW). FPR: false positive rate, TPR:…

### Sheet: Figure S2
A	B
C	D
E	F
G	H
Figure S2. Percent of actives revovered for assaying 2%, 5% and 10% of the docked and ranked database for ribosonal aminoglycoside binding site (A-site) (A, PDB-ID 1LC4), adenine riboswitch (adenine-RS, B, PDB-ID 1Y26), TPP-RS (C, PDB-ID 2GDI), SAM-RS (D, PDB-ID 2GIS, FMN-RS (E, PDB-ID 3F2Q), preQ1-RS (F, PDB-ID 3FU2), guanine-RS (G, PDB-ID 4FE5) and THF-RS (H, PDB-ID 4LVW).

### Sheet: Figure S3
A	B	C
D	E	F
G	H	I
J	K
Figure S3. MST binding curves for compounds 1 (A), 2 (B), 3 (C), 4 (D), 5 (E), 6 (F), 7 (G), 8 (H), 9 (I), 10 (J), 11 (K) to the preQ1-RS.

### Sheet: Figure S4
A	B	C
E	F	G
Figure S4. HPLC-ESI/MS results for 6 (A), 7 (B), 8 (C), 9 (D), 10 (E) and 11 (F).

### Sheet: References
References
1	Humphrey, W.; Dalke, A.; Schulten, K. Visual Molecular Dynamics. J. Mol. Graph. 1996, 14 (1), 33–38. https://doi.org/10.1016/0263-7855(96)00018-5.
2	Roth, A.; Winkler, W. C.; Regulski, E. E.; Lee, B. W. K.; Lim, J.; Jona, I.; Barrick, J. E.; Ritwik, A.; Kim, J. N.; Welz, R.; Iwata-Reuyl, D.; Breaker, R. R. A Riboswitch Selective for the Queuosine Precursor PreQ1 Contains an Unusually Small Aptamer Domain. Nat. Struct. Mol. Biol. 2007, 14 (4), 308–317. https://doi.org/10.1038/nsmb1224.
