## Supplementary material for "Protein-based Virtual Screening Tools applied for RNA-Ligand Docking identify new Binders of the preQ_1_-Riboswitch": Compound SMILES

### Sheet: Tabelle1
Compound	SMILES	KD Bacillus subtilis preQ1-riboswitch aptamer (MST, nM)
1	NCC1C=NC2=C1C(=O)NC(=N2)N	19.8
2	NC1=NC2=C(C(C=N2)C#N)C(=O)N1	557
3	NC1=Nc2[nH]cnc2C(=O)N1	1520
4	NC1=Nc2[nH]ccc2C(=O)N1	1110
5	Cn1cnc2N=C(N)NC(=O)c12	24600
6	O=C1NC=2C(=O)NC(N)=NC=2N1	29.5
7	C12=C(N=C(N1)N)N=C(NC2=O)N	9070
8	O=C(Nc1cc(C)ccc1)CN1CCN(C=2N=C(N)NC(=O)C=2)CC1	9150
9	O=C1C(N)=C(N)N=C(N)N1	2010
10	CC(C(C1CNC2=C(N1)C(=O)N=C(N2)N)O)O	2260
11	CC(C(C1=NC2=C(NC1)N=C(NC2=O)N)O)O	11000
